# Cell-state dependent regulation of PPAR_γ_ signaling by ZBTB9 in adipocytes

**DOI:** 10.1101/2024.03.04.583402

**Authors:** Xuan Xu, Alyssa Charrier, Sunny Congrove, David A. Buchner

## Abstract

Adipocytes play a critical role in metabolic homeostasis. Peroxisome proliferator-activated receptor-_γ_ (PPAR_γ_) is a nuclear hormone receptor that is a master regulator of adipocyte differentiation and function. ZBTB9 was predicted to interact with PPAR_γ_ based on large-scale protein interaction experiments. In addition, GWAS studies in the type 2 diabetes (T2D) Knowledge Portal revealed associations between Z*btb9* and both BMI and T2D risk. Here we show that ZBTB9 positively regulates PPAR_γ_ activity in mature adipocytes. Surprisingly Z*btb9* knockdown (KD) also increased adipogenesis in 3T3-L1 cells and human preadipocytes. *E2F* activity was increased and E2F downstream target genes were upregulated in *Zbtb9*-KD preadipocytes. Accordingly, RB phosphorylation, which regulates E2F activity, was enhanced in *Zbtb9*-KD preadipocytes. Critically, an E2F1 inhibitor blocked the effects of *Zbtb9* deficiency on adipogenic gene expression and lipid accumulation. Collectively, these results demonstrate that *Zbtb9* inhibits adipogenesis as a negative regulator of *Pparg* expression via altered RB-E2F1 signaling. Our findings reveal complex cell-state dependent roles of ZBTB9 in adipocytes, identifying a new molecule that regulates adipogenesis and adipocyte biology as both a positive and negative regulator of PPAR_γ_ signaling depending on the cellular context, and thus may be important in the pathogenesis and treatment of obesity and T2D.
