## Supplemental Table 1 for "Cell-state dependent regulation of PPAR_γ_ signaling by ZBTB9 in adipocytes"

### Sheet: Sheet1
Table S1. Transcription factor motifs enriched in Zbtb9 deficient preadipocytes (Day0)
Rank	Transcription Factor	TF matrix	p-value	FDR	FP	F & G+	~F & G+	F & G-	~F & G-
1	CNOT3	V$CNOT3_01	1e-06	0.000367	0.000733	40	545	460	15644
2	Staf	V$STAF_01	1.6e-05	0.001818	0.010908	37	548	463	15641
3	Staf	V$STAF_02	1.6e-05	0.001818	0.010908	37	548	463	15641
4	NF-Y	V$NFY_01	1.6e-05	0.001818	0.010908	37	548	463	15641
5	E2F	V$E2F_Q3	1.6e-05	0.001818	0.010908	37	548	463	15641
6	E2F-1	V$E2F1_Q3	8.4e-05	0.008151	0.057058	35	550	465	15639
7	NRF-1	V$NRF1_Q6	0.000184	0.015589	0.124709	34	551	466	15638
8	CREB	V$CREB_Q2	0.00039	0.017616	0.264242	33	552	467	15637
9	E2F	V$E2F_Q4	0.00039	0.017616	0.264242	33	552	467	15637
10	E2F	V$E2F_Q6	0.00039	0.017616	0.264242	33	552	467	15637
11	E2F	V$E2F_03	0.00039	0.017616	0.264242	33	552	467	15637
12	ETF	V$ETF_Q6	0.00039	0.017616	0.264242	33	552	467	15637
13	AhR	V$AHR_Q5	0.00039	0.017616	0.264242	33	552	467	15637
14	MECP2	V$MECP2_01	0.00039	0.017616	0.264242	33	552	467	15637
15	E2F	V$E2F_02	0.000801	0.027123	0.542453	32	553	468	15636
16	AP-2	V$AP2_Q6	0.000801	0.027123	0.542453	32	553	468	15636
17	NGFI-C	V$NGFIC_01	0.000801	0.027123	0.542453	32	553	468	15636
18	NF-muE1	V$NFMUE1_Q6	0.000801	0.027123	0.542453	32	553	468	15636
19	YY1	V$YY1_Q6_02	0.000801	0.027123	0.542453	32	553	468	15636
20	c-Myb	V$CMYB_01	0.001593	0.044925	1.07821	31	554	469	15635
21	E2F-1	V$E2F1_Q6	0.001593	0.044925	1.07821	31	554	469	15635
22	Rb:E2F-1:DP-1	V$E2F1DP1RB_01	0.001593	0.044925	1.07821	31	554	469	15635
23	E2F	V$E2F_Q6_01	0.001593	0.044925	1.07821	31	554	469	15635
*E2F related motifs are highlighted in bold.
FP: number of estimated false predictions at this p-value.
F & G+: number of predictions for this matrix/transcription factor among the submitted group of genes.
~F & G+: number of genes in the submitted group for which this factor is not predicted to have a high affinity.
F + G-: number of predictions for this factor in the background set.
~F & G-: number of genes where this factor is not predicted in the background group.
