## Supplemental Table 2 for "Cell-state dependent regulation of PPAR_γ_ signaling by ZBTB9 in adipocytes"

### Sheet: Sheet1
Table S2. Sequence of primers
Gene	Forward primer (5' - 3')	Reverse primer (5' - 3')
mZbtb9	GGATTTCAGCCGGTGGAAGA	AGAGGAGCGTACTGGGTTCT
mPparg	AGAGCTGACCCAATGGTTGC	AAAAACCCTTGCATCCTTCACAAGC
mAdipoq	AGATGGCACTCCTGGAGAGAAG	ACATAAGCGGCTTCTCCAGGCT
mGlut4	CCAACAGCTCTCAGGCATCA	TGACCACACCAGCTCCTATGG
mFabp4	TGAAATCACCGCAGACGACAGG	GCTTGTCACCATCTCGTTTTCTC
mCD36	GGACATTGAGATTCTTTTCCTCTG	GCAAAGGCATTGGCTGGAAGAAC
hZBTB9	CTACCGAGTGTCATTGAAGCCG	GAGCACTGATCTACTACCTGCC
hPPARG	AGCCTGCGAAAGCCTTTTGGTG	GGCTTCACATTCAGCAAACCTGG
hADIPOQ	CAGGCCGTGATGGCAGAGATG	GGTTTCACCGATGTCTCCCTTAG
hGLUT4	CCATCCTGATGACTGTGGCTCT	GCCACGATGAACCAAGGAATGG
hFABP4	ACGAGAGGATGATAAACTGGTGG	GCGAACTTCAGTCCAGGTCAAC
hCD36	CAGGTCAACCTATTGGTCAAGCC	GCCTTCTCATCACCAATGGTCC
